# Functional interrogation of candidate *cis*-regulatory elements at the *LDLR* locus

**DOI:** 10.1101/2025.03.20.644385

**Authors:** Kyle Leix, Candilianne Serrano-Zayas, Sarah E. Graham, Brian T. Emmer

## Abstract

Regulation of *LDLR* gene expression plays an important role in the development of atherosclerotic diseases including heart attack and stroke. Although *LDLR* regulation by sterol response elements has been well characterized, the functional significance of other noncoding regions at the *LDLR* locus remains poorly defined. We developed and applied a high throughput CRISPR screen to test the functional significance of candidate *LDLR cis*-regulatory elements in their native genomic context. Analysis of our screen results revealed a discrete region in the first intron of *LDLR* with a significant impact on cellular LDL uptake. We validated the presence of enhancer activity in this region by confirming that its disruption reduced endogenous *LDLR* expression while its insertion upstream of a minimal promoter augmented reporter gene expression. We then applied a massively parallel reporter assay to fine map enhancer activity in this region to a 129 bp interval that is highly conserved among vertebrates, exhibits biochemical hallmarks of enhancer activity, is enriched for transcription factor binding motifs, and contains a common genetic variant (rs57217136) that has been associated with human LDL cholesterol levels by genome-wide association studies. Overall, these findings demonstrate the power of CRISPR screening to interrogate candidate CREs and support the functional significance of an enhancer in the first intron of *LDLR*.
