## Supplemental Table 1 for "Functional interrogation of candidate *cis*-regulatory elements at the *LDLR* locus"

### Sheet: TableS1
Chr19 Pos (hg38)	Chr19 Pos (hg37)	MarkerName	rsID	EA	NEA	N	EAF	neg log10 p-value
11086922	11197598	19:11197598_G/T	rs73015024	T	G	1460550	0.109433	2659.18
11081053	11191729	19:11191729_C/T	rs138294113	T	C	1464860	0.108909	2656.8
11079976	11190652	19:11190652_A/G	rs142130958	A	G	1461830	0.109105	2655.88
11086585	11197261	19:11197261_A/G	rs12151108	A	G	1464860	0.109399	2654.21
11078529	11189205	19:11189205_C/G	rs148898583	G	C	1459770	0.107414	2599.53
11077477	11188153	19:11188153_A/C	rs55791371	C	A	1459770	0.107198	2591.83
11077441	11188117	19:11188117_C/T	rs55997232	T	C	1459770	0.10735	2589.79
11079088	11189764	19:11189764_C/T	rs73015011	C	T	1461010	0.112417	2572.38
11076682	11187358	19:11187358_G/T	rs144826254	G	T	1451830	0.10839	2571.62
11079398	11190074	19:11190074_A/G	rs112107114	A	G	1461010	0.112974	2567.67
11080197	11190873	19:11190873_C/T	rs73015013	T	C	1463070	0.112875	2567.6
11081517	11192193	19:11192193_A/T	rs61194703	T	A	1463760	0.117987	2567.47
11079434	11190110	19:11190110_A/G	rs115594766	G	A	1461010	0.112973	2566.78
11079304	11189980	19:11189980_A/C	rs138175288	A	C	1461010	0.112904	2565.34
11079261	11189937	19:11189937_A/T	rs114821903	A	T	1461010	0.112927	2565.26
11081874	11192550	19:11192550_A/G	rs73015020	A	G	1463760	0.118441	2561
11091630	11202306	19:11202306_G/T	rs6511720	T	G	1458980	0.1095	2545.09
11082415	11193091	19:11193091_G/T	rs112552009	G	T	1464860	0.104959	2541.01
11079858	11190534	19:11190534_A/G	rs142158911	A	G	1461010	0.111366	2533.09
11077571	11188247	19:11188247_A/G	rs56289821	A	G	1459770	0.105194	2525.14
11086210	11196886	19:11196886_C/T	rs8106503	C	T	1463760	0.120169	2514.79
11078596	11189272	19:11189272_C/T	rs113722226	C	T	1461010	0.111204	2513.2
11078174	11188850	19:11188850_C/T	rs112898275	C	T	1461010	0.111181	2508.23
11077488	11188164	19:11188164_C/T	rs56125973	C	T	1451950	0.111381	2505.21
11076935	11187611	19:11187611_A/G	rs111989435	G	A	1453270	0.112543	2480.29
11076746	11187422	19:11187422_C/T	rs112736558	C	T	1453270	0.112485	2479.25
11087826	11198502	19:11198502_C/T	rs17248727	C	T	1464970	0.11842	2479.03
11076648	11187324	19:11187324_C/G	rs143020224	G	C	1453590	0.112576	2478.75
11082155	11192831	19:11192831_A/G	rs77140532	G	A	1463760	0.126338	2460.89
11080624	11191300	19:11191300_A/G	rs73015016	A	G	1463760	0.123259	2458.89
11087511	11198187	19:11198187_C/T	rs17248720	T	C	1462780	0.122716	2455.98
11079616	11190292	19:11190292_C/T	rs112032422	C	T	1432840	0.105128	2448.97
11081001	11191677	19:11191677_A/T	rs10402112	A	T	1463800	0.124802	2439.03
11085680	11196356	19:11196356_AC/A	rs139306531	A	AC	1314820	0.107724	2402.3
11080521	11191197	19:11191197_A/G	rs114846969	A	G	1320800	0.107414	2389.58
11083273	11193949	19:11193949_A/G	rs10412048	G	A	1463020	0.134697	2383.91
11082239	11192915	19:11192915_A/G	rs73015021	G	A	1434760	0.125879	2373.17
11078223	11188899	19:11188899_C/T	rs112374545	T	C	1430780	0.109095	2362.62
11078298	11188974	19:11188974_AC/A	rs374982520	A	AC	1306990	0.106003	2323.5
11091518	11202194	19:11202194_GC/G	rs141787760	G	GC	1308930	0.108547	2280.37
11091312	11201988	19:11201988_GT/G	rs60173709	G	GT	1308930	0.107501	2263.31
11077637	11188313	19:11188313_C/CTTTA	rs145329186	CTTTA	C	1302690	0.111334	2237.79
11078622	11189298	19:11189298_CG/C	rs200495339	C	CG	1310960	0.108968	2223
11079805	11190481	19:11190481_G/T	rs77265569	T	G	1290200	0.110801	2186.52
11079880	11190556	19:11190556_C/T	rs139853365	C	T	1319200	0.10642	2179.9
11079868	11190544	19:11190544_C/T	rs118068660	T	C	1318460	0.106446	2178.57
11079873	11190549	19:11190549_A/G	rs145960625	A	G	1318080	0.106353	2174.14
11080525	11191201	19:11191201_A/AG	rs151113958	AG	A	1302810	0.123576	2172.67
11090448	11201124	19:11201124_C/T	rs57217136	C	T	1280790	0.11989	2092.89
11082200	11192876	19:11192876_C/CT	rs375484700	CT	C	1272000	0.137806	1988.29
11077868	11188544	19:11188544_CT/C	rs551674994	C	CT	1246650	0.133869	1908.42
11085975	11196651	19:11196651_AT/A	rs368803408	A	AT	1257600	0.158137	1840.4
11096053	11206729	19:11206729_C/T	rs17242381	C	T	1448690	0.107709	1611.12
11096293	11206969	19:11206969_A/G	rs17242395	A	G	1448580	0.107521	1608.9
11098900	11209576	19:11209576_A/G	rs17248769	A	G	1448580	0.107177	1565.57
11098953	11209629	19:11209629_A/G	rs73015033	A	G	1448580	0.107158	1565.2
11099046	11209722	19:11209722_A/C	rs73015034	A	C	1448580	0.106963	1563.06
11099088	11209764	19:11209764_C/T	rs74857287	T	C	1448580	0.106993	1558.94
11100236	11210912	19:11210912_C/T	rs2228671	T	C	1449670	0.10791	1555.74
11099578	11210254	19:11210254_C/G	rs17248776	C	G	1448580	0.107239	1554.71
11099638	11210314	19:11210314_A/G	rs17248783	A	G	1448580	0.107232	1553.18
11097101	11207777	19:11207777_C/T	rs117423069	T	C	1419590	0.107475	1531.4
11099081	11209757	19:11209757_C/CCAAA	rs141820146	CCAAA	C	1302770	0.104846	1409.79
11098993	11209669	19:11209669_CA/C	rs142444132	C	CA	1273780	0.105876	1349.27
11080860	11191536	19:11191536_C/T	rs10401845	C	T	1462820	0.225097	1347.69
11082389	11193065	19:11193065_C/T	rs59716766	C	T	1462820	0.224993	1347.46
11084354	11195030	19:11195030_A/G	rs11668477	G	A	1459920	0.225049	1343.15
11076035	11186711	19:11186711_C/T	rs9305020	C	T	1458710	0.194945	1271.32
11075243	11185919	19:11185919_C/T	rs10423733	C	T	1454360	0.195655	1257.09
11078651	11189327	19:11189327_A/C	rs10407219	C	A	1434030	0.195304	1214.52
11075736	11186412	19:11186412_C/T	rs9305019	T	C	1439480	0.167473	1214.14
11078371	11189047	19:11189047_TA/T	rs201579954	T	TA	862373	0.108827	1121.05
