## Supplemental Table 2 for "Functional interrogation of candidate *cis*-regulatory elements at the *LDLR* locus"

### Sheet: TableS2
Chr19 Pos (hg38)	Chr19 Pos (hg37)	MarkerName	rsID	freq	GLGC beta	GLGC std err	GLGC p-value	joint n	joint EAF	joint beta	joint std err	joint p-value
10608806	10719482	19:10719482:A:G	rs10418550	0.39388	0.0235007	0.00143859	5.47939e-60	1757410	0.39331	-0.00969016	0.00151809	1.73517e-10
10774779	10885455	19:10885455:A:AT	rs546734782	0.027586	-0.0271687	0.00748217	0.000282188	578269	0.0232318	0.0440537	0.00761894	7.37632e-09
10890265	11000941	19:11000941:G:T	rs374318003	0.282103	-0.0419312	0.00216472	1.37548e-83	914710	0.0950334	-0.0259247	0.00234353	1.91237e-28
10949744	11060420	19:11060420:A:AC	rs140141088	0.269473	-0.0391896	0.00295108	3.03412e-40	506373	0.270198	0.0338046	0.00344035	8.70763e-23
11015521	11126197	19:11126197:C:T	rs117210556	0.0654146	0.0370836	0.00281398	1.16927e-39	1793730	0.0713323	0.030357	0.00300063	4.65117e-24
11056764	11167440	19:11167440:C:G	rs73502604	0.0548348	-0.0278593	0.00316543	1.35469e-18	1672190	0.0521514	-0.0248352	0.00334106	1.0589e-13
11063553	11174229	19:11174229:C:CT	rs34778635	0.292147	-0.0487399	0.00167656	8.26275e-186	1493160	0.306892	0.031089	0.00214443	1.25556e-47
11086922	11197598	19:11197598:G:T	rs73015024	0.112471	-0.214907	0.00218235	0	1816980	0.118576	-0.229071	0.00284931	0
11095364	11206040	19:11206040:C:T	rs17248748	0.0177261	-0.0749455	0.00558649	4.9068e-41	1597940	0.0160331	-0.0901685	0.00576499	3.84523e-55
11100401	11211077	19:11211077:A:G	rs3745677	0.0596698	0.0601812	0.00293378	1.64151e-93	1797810	0.0610747	0.0678827	0.00366057	9.07128e-77
11105941	11216617	19:11216617:A:G	rs10422256	0.512674	0.0386228	0.00143298	5.29144e-160	1692030	0.522326	0.039524	0.00193207	5.21977e-93
11111270	11221946	19:11221946:G:GA	rs112541805	0.042765	0.0380402	0.00383348	3.30166e-23	1443480	0.0433107	0.0294158	0.00426429	5.2682e-12
11115925	11226601	19:11226601:C:CAA	rs533803213	0.707947	0.0675337	0.00296548	8.43927e-115	477102	0.77507	0.0302215	0.00326925	2.37075e-20
11116878	11227554	19:11227554:C:T	rs1799898	0.129188	-0.026128	0.00204619	2.43966e-37	1843560	0.129885	-0.0216532	0.00262382	1.55075e-16
11117138	11227814	19:11227814:C:CT	rs58321173	0.589893	0.0500131	0.00226909	1.16436e-107	696720	0.597208	0.0191427	0.0026144	2.44232e-13
11120014	11230690	19:11230690:C:G	rs116959285	0.0414622	0.0935687	0.00377398	1.06382e-135	1533560	0.044421	0.0386153	0.00394857	1.37811e-22
11120527	11231203	19:11231203:A:G	rs72658867	0.0117921	-0.317382	0.00660954	0	1703590	0.0122773	-0.308386	0.00716544	0
11131631	11242307	19:11242307:C:G	rs2738464	0.88328	0.0309104	0.00215526	1.19831e-46	1813190	0.879405	0.0898245	0.00279185	4.09574e-227
11134400	11245076	19:11245076:G:GAGTC	rs775693326	0.0697872	-0.210561	0.00525188	0	483399	0.0700083	-0.0869577	0.00595234	2.46124e-48
11163530	11274206	19:11274206:A:T	rs72983207	0.0179387	-0.044258	0.00562168	3.4697e-15	1559750	0.0189444	-0.0345711	0.0060055	8.58398e-09
11164719	11275395	19:11275395:C:T	rs757029461	0.0348403	-0.133486	0.0100368	2.32532e-40	256191	0.0204884	-0.07301	0.0100794	4.37191e-13
11166398	11277074	19:11277074:C:T	rs4804572	0.388306	0.0424599	0.00146904	1.08956e-183	1693340	0.397912	-0.0157661	0.00175875	3.12136e-19
11171559	11282235	19:11282235:T:TG	rs376191840	0.0272267	-0.16693	0.00581974	6.14426e-181	967279	0.022283	-0.0638363	0.00605747	5.74334e-26
11171622	11282298	19:11282298:A:G	rs117339792	0.0154601	-0.0845834	0.00613503	3.05368e-43	1515660	0.0186887	-0.065403	0.0066519	8.17849e-23
11172546	11283222	19:11283222:C:T	rs146576912	0.050975	-0.155528	0.00348456	0	1476450	0.0561564	-0.0486989	0.00395973	9.22426e-35
11181106	11291782	19:11291782:A:C	rs573377651	0.0677019	0.0160595	0.00300231	8.84181e-08	1526370	0.0847237	-0.0270002	0.00317571	1.86213e-17
11225768	11336444	19:11336444:C:T	rs66466742	0.038774	-0.0513864	0.00354454	1.25937e-47	1854380	0.0340706	-0.050575	0.00363049	4.12808e-44
11245076	11355752	19:11355752:A:G	rs10413278	0.505958	0.0192425	0.0014419	1.26265e-40	1670860	0.497051	0.0108206	0.00155855	3.84642e-12
11435654	11546475	19:11546475:C:T	rs45450094	0.00959865	0.0500668	0.00729363	6.67453e-12	1717170	0.0104585	0.0630692	0.00732358	7.19185e-18
