## Supplemental Table 5 for "Functional interrogation of candidate *cis*-regulatory elements at the *LDLR* locus"

### Sheet: TableS5
CRS ID	hg38 start	hg38 end	variants	size	CRS Seq
Tile-1	11090150	11090321	none	172	CGGGACCCTCTCTTCTAACTCGGAGCTGGGTGTGGGGACCTCCAGTCCTAAAACAAGGGATCACTCCCACCCCCGCCTTAAGTCCTTCTGGGGGCGAGGGCGACTGGAGACCCGGATGTCCAGCCTGGAGGTCACCGCGGGCTCAGGGGTCCCGATCCGCTTTGCGCGACCC
Tile-2	11090193	11090364	none	172	AGTCCTAAAACAAGGGATCACTCCCACCCCCGCCTTAAGTCCTTCTGGGGGCGAGGGCGACTGGAGACCCGGATGTCCAGCCTGGAGGTCACCGCGGGCTCAGGGGTCCCGATCCGCTTTGCGCGACCCCAGGGCGCCACTGCCATCCTGAGTTGGGTGCAGTCCCGGGATT
Tile-3	11090236	11090407	none	172	TCTGGGGGCGAGGGCGACTGGAGACCCGGATGTCCAGCCTGGAGGTCACCGCGGGCTCAGGGGTCCCGATCCGCTTTGCGCGACCCCAGGGCGCCACTGCCATCCTGAGTTGGGTGCAGTCCCGGGATTCCGCCGCGTGCTCCGGGACGGGGGCCACCCCCTCCCGCCCCTG
Tile-4	11090279	11090450	none	172	GGTCACCGCGGGCTCAGGGGTCCCGATCCGCTTTGCGCGACCCCAGGGCGCCACTGCCATCCTGAGTTGGGTGCAGTCCCGGGATTCCGCCGCGTGCTCCGGGACGGGGGCCACCCCCTCCCGCCCCTGCCCCCGCCCCTTTGGCCCGCCCCCCGAATTCCATTGGGTGTAG
Tile-5	11090322	11090492	rs59281581	172	CAGGGCGCCACTGCCATCCTGAGTTGGGTGCAGTCCCGGGATTCCGCCGCGTGCTCCGGGACGGGGGCCACCCCCTCCCGCCCCTGCCCCCGCCCCTTTGGCCCGCCCCCCGAATTCCATTGGGTGTAGTCCGAACAGGCCACCCTCGAGCCACTCCCCTTGTCCAATGTGA
Tile-6	11090365	11090535	rs59281581	172	CCGCCGCGTGCTCCGGGACGGGGGCCACCCCCTCCCGCCCCTGCCCCCGCCCCTTTGGCCCGCCCCCCGAATTCCATTGGGTGTAGTCCGAACAGGCCACCCTCGAGCCACTCCCCTTGTCCAATGTGAGGCGGTGGAGGCGGAGGCGGGCGTCGGGAGGACGGGGCTTGTG
Tile-7	11090408	11090578	rs59281581	172	CCCCCGCCCCTTTGGCCCGCCCCCCGAATTCCATTGGGTGTAGTCCGAACAGGCCACCCTCGAGCCACTCCCCTTGTCCAATGTGAGGCGGTGGAGGCGGAGGCGGGCGTCGGGAGGACGGGGCTTGTGTACGAGCGGGGCGGGGCTGGCGCGGAAGTCTGAGCCTCACCTT
Tile-8	11090451	11090621	rs59281581	172	TCCGAACAGGCCACCCTCGAGCCACTCCCCTTGTCCAATGTGAGGCGGTGGAGGCGGAGGCGGGCGTCGGGAGGACGGGGCTTGTGTACGAGCGGGGCGGGGCTGGCGCGGAAGTCTGAGCCTCACCTTGTCCGGGGCGAGGCGGATGCAGGGGAGGCCTGGCGTTCCTCCG
Tile-9	11090493	11090664	none	172	GGCGGTGGAGGCGGAGGCGGGCGTCGGGAGGACGGGGCTTGTGTACGAGCGGGGCGGGGCTGGCGCGGAAGTCTGAGCCTCACCTTGTCCGGGGCGAGGCGGATGCAGGGGAGGCCTGGCGTTCCTCCGCGGTTCCTGTCACAAAGGCGACGACAAGTCCCGGGTCCCCGGA
Tile-10	11090536	11090707	none	172	TACGAGCGGGGCGGGGCTGGCGCGGAAGTCTGAGCCTCACCTTGTCCGGGGCGAGGCGGATGCAGGGGAGGCCTGGCGTTCCTCCGCGGTTCCTGTCACAAAGGCGACGACAAGTCCCGGGTCCCCGGAGCCGCCTCCGCGACATACACGAGTCGCCCTCCGTTATCCTGGG
Tile-11	11090579	11090750	none	172	GTCCGGGGCGAGGCGGATGCAGGGGAGGCCTGGCGTTCCTCCGCGGTTCCTGTCACAAAGGCGACGACAAGTCCCGGGTCCCCGGAGCCGCCTCCGCGACATACACGAGTCGCCCTCCGTTATCCTGGGCCCTCCTGGCGAAGTCCCCGGTTTCCGCTGTGCTCTGTGGCGA
Tile-12	11090622	11090793	none	172	CGGTTCCTGTCACAAAGGCGACGACAAGTCCCGGGTCCCCGGAGCCGCCTCCGCGACATACACGAGTCGCCCTCCGTTATCCTGGGCCCTCCTGGCGAAGTCCCCGGTTTCCGCTGTGCTCTGTGGCGACACCTCCGTCCCCACCTTGTCCTGGGGGGCGCCCTCGCCCCAC
Tile-13	11090665	11090836	none	172	GCCGCCTCCGCGACATACACGAGTCGCCCTCCGTTATCCTGGGCCCTCCTGGCGAAGTCCCCGGTTTCCGCTGTGCTCTGTGGCGACACCTCCGTCCCCACCTTGTCCTGGGGGGCGCCCTCGCCCCACCAGCCCCGATCAAGTTCACAGAGGGGCCCCCGGCCACCCTCAA
Tile-14	11090708	11090879	none	172	CCCTCCTGGCGAAGTCCCCGGTTTCCGCTGTGCTCTGTGGCGACACCTCCGTCCCCACCTTGTCCTGGGGGGCGCCCTCGCCCCACCAGCCCCGATCAAGTTCACAGAGGGGCCCCCGGCCACCCTCAAGGCCTCGGTTCCTTACGAGGTTGAAACGTTGCCTCAGAATCTC
Tile-15	11090751	11090922	none	172	CACCTCCGTCCCCACCTTGTCCTGGGGGGCGCCCTCGCCCCACCAGCCCCGATCAAGTTCACAGAGGGGCCCCCGGCCACCCTCAAGGCCTCGGTTCCTTACGAGGTTGAAACGTTGCCTCAGAATCTCCCCGCCCCTCCTTGGTCTGCAGCCGAGATCTTCAGCCACGGTG
Tile-16	11090794	11090965	none	172	CAGCCCCGATCAAGTTCACAGAGGGGCCCCCGGCCACCCTCAAGGCCTCGGTTCCTTACGAGGTTGAAACGTTGCCTCAGAATCTCCCCGCCCCTCCTTGGTCTGCAGCCGAGATCTTCAGCCACGGTGGGGCAGCTATCCCCCGGGACCGACCCCCTGGGGTGGCCTCGCT
Tile-17	11090837	11091008	none	172	GGCCTCGGTTCCTTACGAGGTTGAAACGTTGCCTCAGAATCTCCCCGCCCCTCCTTGGTCTGCAGCCGAGATCTTCAGCCACGGTGGGGCAGCTATCCCCCGGGACCGACCCCCTGGGGTGGCCTCGCTTCTTCAGAGGCTGTGAATGGCTTCGGTTCAGCTGTCCAAGCGG
Tile-18	11090150	11090278	none	129	CGGGACCCTCTCTTCTAACTCGGAGCTGGGTGTGGGGACCTCCAGTCCTAAAACAAGGGATCACTCCCACCCCCGCCTTAAGTCCTTCTGGGGGCGAGGGCGACTGGAGACCCGGATGTCCAGCCTGGA
Tile-19	11090193	11090321	none	129	AGTCCTAAAACAAGGGATCACTCCCACCCCCGCCTTAAGTCCTTCTGGGGGCGAGGGCGACTGGAGACCCGGATGTCCAGCCTGGAGGTCACCGCGGGCTCAGGGGTCCCGATCCGCTTTGCGCGACCC
Tile-20	11090236	11090364	none	129	TCTGGGGGCGAGGGCGACTGGAGACCCGGATGTCCAGCCTGGAGGTCACCGCGGGCTCAGGGGTCCCGATCCGCTTTGCGCGACCCCAGGGCGCCACTGCCATCCTGAGTTGGGTGCAGTCCCGGGATT
Tile-21	11090279	11090407	none	129	GGTCACCGCGGGCTCAGGGGTCCCGATCCGCTTTGCGCGACCCCAGGGCGCCACTGCCATCCTGAGTTGGGTGCAGTCCCGGGATTCCGCCGCGTGCTCCGGGACGGGGGCCACCCCCTCCCGCCCCTG
Tile-22	11090322	11090450	none	129	CAGGGCGCCACTGCCATCCTGAGTTGGGTGCAGTCCCGGGATTCCGCCGCGTGCTCCGGGACGGGGGCCACCCCCTCCCGCCCCTGCCCCCGCCCCTTTGGCCCGCCCCCCGAATTCCATTGGGTGTAG
Tile-23	11090365	11090492	rs59281581	129	CCGCCGCGTGCTCCGGGACGGGGGCCACCCCCTCCCGCCCCTGCCCCCGCCCCTTTGGCCCGCCCCCCGAATTCCATTGGGTGTAGTCCGAACAGGCCACCCTCGAGCCACTCCCCTTGTCCAATGTGA
Tile-24	11090408	11090535	rs59281581	129	CCCCCGCCCCTTTGGCCCGCCCCCCGAATTCCATTGGGTGTAGTCCGAACAGGCCACCCTCGAGCCACTCCCCTTGTCCAATGTGAGGCGGTGGAGGCGGAGGCGGGCGTCGGGAGGACGGGGCTTGTG
Tile-25	11090451	11090578	rs59281581	129	TCCGAACAGGCCACCCTCGAGCCACTCCCCTTGTCCAATGTGAGGCGGTGGAGGCGGAGGCGGGCGTCGGGAGGACGGGGCTTGTGTACGAGCGGGGCGGGGCTGGCGCGGAAGTCTGAGCCTCACCTT
Tile-26	11090493	11090621	none	129	GGCGGTGGAGGCGGAGGCGGGCGTCGGGAGGACGGGGCTTGTGTACGAGCGGGGCGGGGCTGGCGCGGAAGTCTGAGCCTCACCTTGTCCGGGGCGAGGCGGATGCAGGGGAGGCCTGGCGTTCCTCCG
Tile-27	11090536	11090664	none	129	TACGAGCGGGGCGGGGCTGGCGCGGAAGTCTGAGCCTCACCTTGTCCGGGGCGAGGCGGATGCAGGGGAGGCCTGGCGTTCCTCCGCGGTTCCTGTCACAAAGGCGACGACAAGTCCCGGGTCCCCGGA
Tile-28	11090579	11090707	none	129	GTCCGGGGCGAGGCGGATGCAGGGGAGGCCTGGCGTTCCTCCGCGGTTCCTGTCACAAAGGCGACGACAAGTCCCGGGTCCCCGGAGCCGCCTCCGCGACATACACGAGTCGCCCTCCGTTATCCTGGG
Tile-29	11090622	11090750	none	129	CGGTTCCTGTCACAAAGGCGACGACAAGTCCCGGGTCCCCGGAGCCGCCTCCGCGACATACACGAGTCGCCCTCCGTTATCCTGGGCCCTCCTGGCGAAGTCCCCGGTTTCCGCTGTGCTCTGTGGCGA
Tile-30	11090665	11090793	none	129	GCCGCCTCCGCGACATACACGAGTCGCCCTCCGTTATCCTGGGCCCTCCTGGCGAAGTCCCCGGTTTCCGCTGTGCTCTGTGGCGACACCTCCGTCCCCACCTTGTCCTGGGGGGCGCCCTCGCCCCAC
Tile-31	11090708	11090836	none	129	CCCTCCTGGCGAAGTCCCCGGTTTCCGCTGTGCTCTGTGGCGACACCTCCGTCCCCACCTTGTCCTGGGGGGCGCCCTCGCCCCACCAGCCCCGATCAAGTTCACAGAGGGGCCCCCGGCCACCCTCAA
Tile-32	11090751	11090879	none	129	CACCTCCGTCCCCACCTTGTCCTGGGGGGCGCCCTCGCCCCACCAGCCCCGATCAAGTTCACAGAGGGGCCCCCGGCCACCCTCAAGGCCTCGGTTCCTTACGAGGTTGAAACGTTGCCTCAGAATCTC
Tile-33	11090794	11090922	none	129	CAGCCCCGATCAAGTTCACAGAGGGGCCCCCGGCCACCCTCAAGGCCTCGGTTCCTTACGAGGTTGAAACGTTGCCTCAGAATCTCCCCGCCCCTCCTTGGTCTGCAGCCGAGATCTTCAGCCACGGTG
Tile-34	11090837	11090965	none	129	GGCCTCGGTTCCTTACGAGGTTGAAACGTTGCCTCAGAATCTCCCCGCCCCTCCTTGGTCTGCAGCCGAGATCTTCAGCCACGGTGGGGCAGCTATCCCCCGGGACCGACCCCCTGGGGTGGCCTCGCT
Tile-35	11090880	11091008	none	129	CCCGCCCCTCCTTGGTCTGCAGCCGAGATCTTCAGCCACGGTGGGGCAGCTATCCCCCGGGACCGACCCCCTGGGGTGGCCTCGCTTCTTCAGAGGCTGTGAATGGCTTCGGTTCAGCTGTCCAAGCGG
Tile-36	11090150	11090235	none	86	CGGGACCCTCTCTTCTAACTCGGAGCTGGGTGTGGGGACCTCCAGTCCTAAAACAAGGGATCACTCCCACCCCCGCCTTAAGTCCT
Tile-37	11090193	11090278	none	86	AGTCCTAAAACAAGGGATCACTCCCACCCCCGCCTTAAGTCCTTCTGGGGGCGAGGGCGACTGGAGACCCGGATGTCCAGCCTGGA
Tile-38	11090236	11090321	none	86	TCTGGGGGCGAGGGCGACTGGAGACCCGGATGTCCAGCCTGGAGGTCACCGCGGGCTCAGGGGTCCCGATCCGCTTTGCGCGACCC
Tile-39	11090279	11090364	none	86	GGTCACCGCGGGCTCAGGGGTCCCGATCCGCTTTGCGCGACCCCAGGGCGCCACTGCCATCCTGAGTTGGGTGCAGTCCCGGGATT
Tile-40	11090322	11090407	none	86	CAGGGCGCCACTGCCATCCTGAGTTGGGTGCAGTCCCGGGATTCCGCCGCGTGCTCCGGGACGGGGGCCACCCCCTCCCGCCCCTG
Tile-41	11090365	11090450	none	86	CCGCCGCGTGCTCCGGGACGGGGGCCACCCCCTCCCGCCCCTGCCCCCGCCCCTTTGGCCCGCCCCCCGAATTCCATTGGGTGTAG
Tile-42	11090408	11090492	rs59281581	86	CCCCCGCCCCTTTGGCCCGCCCCCCGAATTCCATTGGGTGTAGTCCGAACAGGCCACCCTCGAGCCACTCCCCTTGTCCAATGTGA
Tile-43	11090451	11090535	rs59281581	86	TCCGAACAGGCCACCCTCGAGCCACTCCCCTTGTCCAATGTGAGGCGGTGGAGGCGGAGGCGGGCGTCGGGAGGACGGGGCTTGTG
Tile-44	11090493	11090578	none	86	GGCGGTGGAGGCGGAGGCGGGCGTCGGGAGGACGGGGCTTGTGTACGAGCGGGGCGGGGCTGGCGCGGAAGTCTGAGCCTCACCTT
Tile-45	11090536	11090621	none	86	TACGAGCGGGGCGGGGCTGGCGCGGAAGTCTGAGCCTCACCTTGTCCGGGGCGAGGCGGATGCAGGGGAGGCCTGGCGTTCCTCCG
Tile-46	11090579	11090664	none	86	GTCCGGGGCGAGGCGGATGCAGGGGAGGCCTGGCGTTCCTCCGCGGTTCCTGTCACAAAGGCGACGACAAGTCCCGGGTCCCCGGA
Tile-47	11090622	11090707	none	86	CGGTTCCTGTCACAAAGGCGACGACAAGTCCCGGGTCCCCGGAGCCGCCTCCGCGACATACACGAGTCGCCCTCCGTTATCCTGGG
Tile-48	11090665	11090750	none	86	GCCGCCTCCGCGACATACACGAGTCGCCCTCCGTTATCCTGGGCCCTCCTGGCGAAGTCCCCGGTTTCCGCTGTGCTCTGTGGCGA
Tile-49	11090708	11090793	none	86	CCCTCCTGGCGAAGTCCCCGGTTTCCGCTGTGCTCTGTGGCGACACCTCCGTCCCCACCTTGTCCTGGGGGGCGCCCTCGCCCCAC
Tile-50	11090751	11090836	none	86	CACCTCCGTCCCCACCTTGTCCTGGGGGGCGCCCTCGCCCCACCAGCCCCGATCAAGTTCACAGAGGGGCCCCCGGCCACCCTCAA
Tile-51	11090794	11090879	none	86	CAGCCCCGATCAAGTTCACAGAGGGGCCCCCGGCCACCCTCAAGGCCTCGGTTCCTTACGAGGTTGAAACGTTGCCTCAGAATCTC
Tile-52	11090837	11090922	none	86	GGCCTCGGTTCCTTACGAGGTTGAAACGTTGCCTCAGAATCTCCCCGCCCCTCCTTGGTCTGCAGCCGAGATCTTCAGCCACGGTG
Tile-53	11090880	11090965	none	86	CCCGCCCCTCCTTGGTCTGCAGCCGAGATCTTCAGCCACGGTGGGGCAGCTATCCCCCGGGACCGACCCCCTGGGGTGGCCTCGCT
Tile-54	11090923	11091008	none	86	GGGCAGCTATCCCCCGGGACCGACCCCCTGGGGTGGCCTCGCTTCTTCAGAGGCTGTGAATGGCTTCGGTTCAGCTGTCCAAGCGG
Tile-55	11090150	11090192	none	43	CGGGACCCTCTCTTCTAACTCGGAGCTGGGTGTGGGGACCTCC
Tile-56	11090193	11090235	none	43	AGTCCTAAAACAAGGGATCACTCCCACCCCCGCCTTAAGTCCT
Tile-57	11090236	11090278	none	43	TCTGGGGGCGAGGGCGACTGGAGACCCGGATGTCCAGCCTGGA
Tile-58	11090279	11090321	none	43	GGTCACCGCGGGCTCAGGGGTCCCGATCCGCTTTGCGCGACCC
Tile-59	11090322	11090364	none	43	CAGGGCGCCACTGCCATCCTGAGTTGGGTGCAGTCCCGGGATT
Tile-60	11090365	11090407	none	43	CCGCCGCGTGCTCCGGGACGGGGGCCACCCCCTCCCGCCCCTG
Tile-61	11090408	11090450	none	43	CCCCCGCCCCTTTGGCCCGCCCCCCGAATTCCATTGGGTGTAG
Tile-62	11090451	11090492	rs59281581	43	TCCGAACAGGCCACCCTCGAGCCACTCCCCTTGTCCAATGTGA
Tile-63	11090493	11090535	none	43	GGCGGTGGAGGCGGAGGCGGGCGTCGGGAGGACGGGGCTTGTG
Tile-64	11090536	11090578	none	43	TACGAGCGGGGCGGGGCTGGCGCGGAAGTCTGAGCCTCACCTT
Tile-65	11090579	11090621	none	43	GTCCGGGGCGAGGCGGATGCAGGGGAGGCCTGGCGTTCCTCCG
Tile-66	11090622	11090664	none	43	CGGTTCCTGTCACAAAGGCGACGACAAGTCCCGGGTCCCCGGA
Tile-67	11090665	11090707	none	43	GCCGCCTCCGCGACATACACGAGTCGCCCTCCGTTATCCTGGG
Tile-68	11090708	11090750	none	43	CCCTCCTGGCGAAGTCCCCGGTTTCCGCTGTGCTCTGTGGCGA
Tile-69	11090751	11090793	none	43	CACCTCCGTCCCCACCTTGTCCTGGGGGGCGCCCTCGCCCCAC
Tile-70	11090794	11090836	none	43	CAGCCCCGATCAAGTTCACAGAGGGGCCCCCGGCCACCCTCAA
Tile-71	11090837	11090879	none	43	GGCCTCGGTTCCTTACGAGGTTGAAACGTTGCCTCAGAATCTC
Tile-72	11090880	11090922	none	43	CCCGCCCCTCCTTGGTCTGCAGCCGAGATCTTCAGCCACGGTG
Tile-73	11090923	11090965	none	43	GGGCAGCTATCCCCCGGGACCGACCCCCTGGGGTGGCCTCGCT
Tile-74	11090966	11091008	none	43	TCTTCAGAGGCTGTGAATGGCTTCGGTTCAGCTGTCCAAGCGG
Neg-1				129	CAAGTGGTGGAATTGGAATTTGAGCCCTGTTCTTCTCAGTTCAGTAGCCCTGCTGTTCTTGCTGATGTCACCTCAGCATGGGCTCTCCAGGTATGTGCAAATAGTTATGCAAGTGTTGCATCCACAGGC
Neg-2				129	GCCAAGGACTCAGGGGAGGAGAATTAAGTAAGGTCCAGTCACAAAATCAATAAGTTCCCCCTGACCTTTGCCCCCTGCCTTAGGCCGTGACCCCGTGATGTAAAAATGTGTATCCTATGTCCAGTATGA
Neg-3				129	GGTCATTGGGGTCAGGAGGCAAAATCAATAAGAGGTGATGACGTGTCCCATTTGGGCCGTGACCCCGTGATGGAGGGGATCGCGTGCCAGCCCACCAAGGTCCAGATGCCCCCTGACCTTTGCCCCCTG
Pos-1				129	GATCGCGTGCCAGCCCCACCCCCCTGACCTTTGCCCCCTGCCGCAGTGATGACGTGTCCCATTACCAAAATCAATAACATGGCCGTGACCCCGTGATAGTTGTTTGCTTTGTGTAGTTAATGATTAACC
Pos-2				129	AATAAGGACCGGGTCATTGGGGTCAGGGTCGTGATGACGTGTCCCATAGTGGCCGTGACCCCGTGATTCATGTTTGCTTTGAACAAGGTCCAGACCAGTTAATGATTAACCAACCTGGGGATCGCGTGC
Pos-3				129	CCTCAGATCCTGACATACACAATGAAAGTATTTGAAAGTTACATAACCAGTTGCACTTAATGAGTCATCCTTTGTCAATATTAGAATGAGGGAACCAGGATATGACTAGGAAGAGACTCAAGGGGTAAA
