## Supplemental Table 7 for "Functional interrogation of candidate *cis*-regulatory elements at the *LDLR* locus"

### Sheet: TableS7
CRS ID	HuH7 gDNA rep1	HuH7 gDNA rep2	HuH7 gDNA rep3	HuH7 gDNA rep4	HuH7 gDNA rep5	HuH7 cDNA rep1	HuH7 cDNA rep2	HuH7 cDNA rep3	HuH7 cDNA rep4	HuH7 cDNA rep5	HepG2 gDNA rep1	HepG2 gDNA rep2	HepG2 gDNA rep3	HepG2 gDNA rep4	HepG2 gDNA rep5	HepG2 cDNA rep1	HepG2 cDNA rep2	HepG2 cDNA rep3	HepG2 cDNA rep4	HepG2 cDNA rep5
Tile-1	6639.09	6620.73	6592.37	6721.92	6575.85	2901.87	3208.51	2779.37	3030.46	2962.04	6578.65	6354.1	6445.07	6495.67	6271.08	3521.03	3144.75	3529.68	2841.73	2544.73
Tile-2	11928.1	12449.2	12585.4	12341.8	12204.4	7248.25	6691.88	6568.05	7158.5	7168.41	12026.2	11799.4	12046.5	12255.3	11902.7	6669.53	6835.96	7464.95	6931.47	6990.52
Tile-3	30314.1	29411.2	29700.7	29670	29771.8	17329.2	17424.9	17500.4	17100	19643.8	29935.4	29752	30032.9	29662.5	29608.8	15947.9	16736.7	16838.5	16553.1	16223
Tile-6	7639.77	7177.42	7179.69	7462.13	7237.35	34146.9	34271.3	34909.7	33350.7	34289.8	7091.23	6765.24	7153.14	6994.93	6950.76	26271.7	27452.8	28351.7	30544	27581.4
Tile-7	15826.4	15760.3	15584.9	15833.3	15418	53735.5	53236	54183.6	57764.5	52553.3	15391.7	14927	15136.4	15452.9	15035.9	50169.9	48496.3	47235.3	45787.7	47473.2
Tile-8	11382.4	11291.7	11784	11672.4	11179.5	25673	25549.3	24734.2	24640.9	24082.2	11130.8	11092.2	10751	10791.4	10879.3	20961.6	21900.7	20203.2	22466.2	21559.4
Tile-9	10899.7	11061	10863.6	11072.6	10758.3	10569.9	11413.5	10754.9	10883.7	10068.1	10476.4	10690.3	10475.6	10583.5	10543.1	10390	10590.1	10193.4	9615.98	10181
Tile-10	7431.74	7639.34	7556.21	7277.21	7572.09	5281.77	5219.13	5541.85	5468.39	5889.99	7437.07	7488.92	7541.85	7734.03	7281.56	4977.11	4541.77	5171.38	4656.44	4629.78
Tile-11	7733.01	7858.79	7838.38	7707.61	7807.15	4092.08	4101.17	3727.28	4438.59	4058.17	7500.37	7789.06	7887.42	7839.53	8042.04	4115.69	4444.57	3715.05	4457.37	3296.54
Tile-12	755.689	840.573	863.488	779.873	796.56	525.329	498.816	481.859	396.303	462.173	934.382	812.052	938.643	769.597	850.783	409.553	382.555	260.436	570.722	489.29
Tile-13	5054.07	4881.57	5042.03	4688.89	4914.12	2115.61	2374.09	2318.6	2262.02	2051.46	4540.37	4746.74	4852.48	4996.78	4779.28	2948.51	2896.92	2851.01	2695.66	2529.92
Tile-14	3251.79	3414.55	3174.51	3462.53	3254.54	1756.1	1633.29	1558.14	1598.77	1686.72	3310.79	3229.29	3237.62	3488.65	3118.91	1755.72	2175.2	2118.34	1885.28	1800.54
Tile-15	14395.1	14150.2	14276	14140.6	14620.8	8389.39	8458.68	8708.2	8733.1	8529.63	14470.3	14489.5	14746.8	14098.4	14344.5	7816.21	8031.94	7622.74	7457.77	6981.39
Tile-16	18037.7	18114.2	18166.3	17903.9	18353.5	9867.54	9631.54	9119.21	8507.4	9322.81	18542.2	18247.4	18376.3	18735.9	18794.9	10280.3	9619	9946.56	9228.8	9521.33
Tile-17	29302.8	29459.5	29162.8	28862.3	29263.5	14634.3	13840.7	14360	13883.6	13611.6	28855.9	29312	28853.8	29107.3	29380.4	15467	14937.3	13949.6	14810.4	14640
Tile-18	2144.15	2171.19	2080.79	2151.49	2095.55	1274.07	1208.41	1122.01	1026.26	1219.21	2298.28	2120.82	2025.27	1966.81	2041.88	1205.85	1003.28	1401.57	1017.32	1051.13
Tile-19	7815.6	8028.41	8035.8	7937.02	7974.83	3349.22	3517.25	3410.54	3540.21	3575.34	8235.9	7716.51	8083.33	7761.17	8065.49	3497.73	3440.72	4383.18	4491	3552.92
Tile-20	9197.91	8724.82	9108.46	8980.6	9150.75	5119.41	5182.25	5044.8	4804.25	5340.55	9394.46	9236.12	9046.49	8931.24	8721.4	5425.33	5501.09	5387.97	5877.41	5048.32
Tile-21	27315.4	27527.7	27162.1	26971.8	26974.8	15483.3	15747	16304.2	16217.2	18188.6	27154.8	26594.3	25585.5	27249.9	26975.7	16084.6	13990.1	14449.8	14348.8	14174.9
Tile-24	10398.2	10827.6	10837.4	10811	10656.8	55321.2	53654	56179.3	53553.9	56770.8	10633.6	10352.7	10463.8	10530.9	10628.3	46177.1	47908.2	47659.3	49639.6	46924
Tile-25	14299.9	14317	14139	14251	13975.7	32217.3	32314.1	32826.8	33595.9	30965.4	13746.8	14229.4	14194.7	13977.6	13587.8	28725.2	28710.2	27709.1	29213.9	30577.5
Tile-26	6272.58	6184.5	6183.59	6061.57	5790.06	6523.05	6950.39	6572.85	6767.79	6563.71	5685.65	5816.45	5687.95	5925.33	5738.75	5746.79	6328.35	5475.29	5612.52	5120.12
Tile-27	17788	17651.4	17819.1	17888.3	17678.8	16866.2	17077.4	16773.5	17284.7	16905	17263.5	17989.8	17733	17272.3	17345.5	15262.9	14879.5	14838.5	14526	14495.6
Tile-28	4655.09	4766.87	4740.16	4777.33	4782.44	2093.54	2160.48	2404.96	2366.03	2644.8	4791.41	4832.31	4987.49	4879.8	4684.22	2672.17	2742.49	2378.01	2549.42	2471.28
Tile-29	7581.81	7735	7344.3	7451.94	7777	3940.33	4420.76	4052.55	3893.49	3751.78	7552.25	7464.43	7702.51	7419.19	7465.35	3996.03	4280.48	4731.32	4698.67	4446.24
Tile-30	3019.68	3250.03	2947.29	3092.69	3252.39	1611.3	1847.41	1377.83	1381.61	1552.11	3199.62	3127.59	2886.4	3567.85	3102.75	1437.24	1856.69	1851.78	1718.2	1546.25
Tile-31	6374.78	6229.23	6430.5	6496.8	6294.03	3412.69	3164.79	3404.49	3632.14	3162.4	6584.21	6578.89	6281.58	6591.1	6480.53	3787.62	3569.75	4194.94	3972.75	3971.61
Tile-32	4473.1	4394.85	4281.35	4292.79	4393.85	1929.29	1955.71	1722.94	2065.49	2013.42	4761.46	4447.22	4376.39	4453.31	4624.65	2230.89	1874.31	1981.61	2226.22	2476.81
Tile-33	20880.1	21093.4	21478.7	20618.7	20965	12995.8	12551	12974.2	12845.2	12523.9	21186.9	21617.2	20979.4	21065.7	21878.3	13252.9	12208.8	12621.6	13452	11658
Tile-34	12114.3	11998.5	12172.5	11704	11830.3	6609.12	6370.96	6595.03	6531.19	6512.42	11830.2	11619.6	11832	11972.4	12353	6607.55	6646.86	5963.61	5520.2	6105.13
Tile-35	247.23	263.952	256.203	233.158	270.443	95.629	123.494	136.279	65.7067	98.9756	252.277	223.865	229.164	264.181	287.08	70.7379	70.8645	50.5553	154.471	115.778
Tile-36	4958.6	5099.46	5120.5	4925.8	5155.34	2736.46	2272.79	2220	2545.77	2337.89	4813.64	4935.87	4983.27	5238.29	4877.51	2291.88	2608.34	2808.5	2197.88	2596.33
Tile-37	6353.5	6694.25	6489.01	6506.45	6503.55	3426.46	3227.7	3153.33	3317.75	3027.1	6317.42	6591.29	6178.42	6482.24	6470.07	3870.92	3315.85	3995.97	2988.34	3709.84
Tile-38	14623.5	14500.8	14450.4	14388.8	14542.7	6801.53	7011.63	6855.18	7239.23	6970.46	14566.9	14825.6	14857.9	14617.6	14839.4	7187.34	7140.64	8226.34	7136.58	7853.32
Tile-39	14535	14735.3	14665.4	14664.3	14859.3	8752.36	8500.57	8956.73	8368.62	8884.22	14527.1	14986.5	14698.6	14403.8	14246.9	8095.85	8368.45	8342.19	7810.4	7291.78
Tile-40	60181.9	59388	59757.3	60774.4	59775.9	38234.6	37816.8	36586.1	36361.2	37330.8	59664.9	59557.6	60140	59377.3	60483.3	35175.3	35829	34208.3	34911.1	34369.7
Tile-42	33291.5	33919.4	33948.1	33263.9	33422.9	148159	147696	150145	151088	150140	33351.8	33444.2	33234.7	33286.9	33695.5	126391	129037	128830	132693	135154
Tile-43	15293.8	14991.5	15039.7	14661.6	15003.9	40840.5	41941	42590.9	41337.2	41438.4	15090	14991.5	15037.5	15344.1	15002.6	38972.6	38933.8	40319.9	39591.3	41937.7
Tile-44	15172.3	15208.5	15449.3	15531	15363.9	16519.2	14974.3	15965.4	16180.9	15887.2	14958.1	15308.4	14700.9	15092.5	14706	14346.1	13967.3	13817.9	15155.9	14611.7
Tile-45	16803.8	16436.4	17018.2	16866.2	16615.2	16664.9	16530.4	16764.8	17519.8	17613.2	16314.6	16298.4	16588.9	16656.9	16400.6	14360.3	15179.4	15387.2	14183.8	15437.8
Tile-46	18309.6	18173.5	18505.9	18370.7	18338.4	10321	11003.3	10833.9	10233.7	10809.2	18357.5	18657.7	18619.5	18243.6	18827.8	10932	10103.1	9521.82	11058	9268.09
Tile-47	8174.27	8403.96	8266.3	8216.81	8548.33	4235.63	4894.37	4415.49	4225.86	4454.07	8412.21	8535.69	8420.17	8543.92	8376.33	4803.73	4536.09	4643.62	4413.49	5006.28
Tile-48	18603.8	18567	18838.7	18904.6	18700.9	10506.3	10228.3	9716.41	10490.4	9716.3	18998.3	19266	18947.3	18812.6	18922.2	11177.3	9967.83	10641.7	9677.77	10406.7
Tile-49	6802.6	6648.63	6851.85	6696.73	6611.54	3796.26	4148.07	3920.15	4029.91	4070.74	6806.23	6774.23	6690.58	6782.8	6796.76	4237.83	4152.4	5059.17	4022.65	4019.78
Tile-50	15576.6	15832.5	15259.8	15170.8	15274	6628.77	7116.6	6764.48	6727.72	6802.63	15203.6	15203.3	15542.3	14672.7	15509	7763.98	7644.65	7832.24	7589.57	7784.51
Tile-51	10550	10840.4	10717.3	10837.3	10850.6	5400.72	5101.81	5113.94	5365.56	4923.99	11042.1	10947	10994	11189.9	11051.3	5531.77	5686.4	5439.48	4840.53	4741.37
Tile-52	20007.1	20151.2	20035.5	20103.6	19982.3	14273	13406.5	13501.5	13814.3	13566.5	21135.4	20763.6	20244.3	20183	20583.9	12294.7	12358.8	12623.9	12066.7	11524.4
Tile-53	3068.4	2994.71	2940.18	3051.42	2899.49	1539.94	1683.19	1458.76	1614.97	1687.4	3013.12	3064.65	3038.33	2837.15	3086.59	1521.36	1511.27	1279.01	1724.6	1689.1
Tile-54	5265.75	5293	5187.76	5642.96	5312.25	2128.22	2348.56	2367.75	2460.32	2431.36	5105.13	5273.22	5750.53	5756.86	5370.87	2977.27	2450.32	2200.88	2235.72	2138.9
Tile-55	6521.49	6431.41	6345.19	6293.12	6469.09	3435.08	3224.87	2742.01	3449.46	3136.41	6356.33	6358.75	6651.4	6409.76	6448.21	3064.21	3129.03	3266.94	3136.41	2750.55
Tile-56	7620.73	7461.09	7421.4	7507.15	7237.66	3719.86	3342.52	3477.98	3360.18	3409.23	7354.94	7059.18	7684.19	7587.94	6954.56	3682.01	3237.6	3383.37	3647.72	3909.08
Tile-57	8934.16	8982.13	8800.58	8848.75	8928	4410.28	4964.63	4551.46	4643.37	4947.23	8741.38	8811.65	9012.1	8891.22	9060.76	5401.2	4922.81	5384.33	4523.36	4660.15
Tile-58	14980.2	14818.5	14944.5	15254.4	14755.9	6976.82	6170.87	6563.24	6214.15	6111.53	15389.5	14986.5	14956.8	15315.8	15254.2	6585.9	6419.68	6797.77	6143.76	6097.95
Tile-59	18123.4	17738.4	17850.5	17975.7	18325.8	10169	11011.8	9703.55	10726.7	10647.5	18179.1	18249.3	17781.8	17704.4	18033.8	10874.3	11038.2	10065.1	10742.4	10862.8
Tile-60	19568.1	19777.8	19471.1	19293.7	20085.1	12305.5	11928.5	11119.4	11793.9	13114.7	20100.9	20304.7	19739.4	19796.8	20007.5	11647.8	13281.4	12866.5	11108.8	11208
Tile-61	12182.3	12220.4	12128.2	12870.3	12101.6	18730	18634.8	18884.9	18967.1	19364.8	12441.5	12163.4	12675.4	12327.3	11966.7	15338.2	15342.4	15603.4	14838	16181.9
Tile-62	20736.2	20826.8	20753.8	20708.2	21101.3	25880	26877.5	27826.8	25865.5	27232.2	21305.2	21754.9	21372.3	20888	20870	26018.8	25658.3	26543.8	27418.6	26116.8
Tile-63	15162.8	15552.8	15675.1	15978.6	15546.6	9173.65	8472.87	8672.85	8018.28	9149.65	15612.8	15133.8	15949.9	15897.1	15755.5	7811.25	8224.83	8245.68	8471.07	8296.09
Tile-64	19035	18829.2	18822	18692.3	18633.5	16236.9	17638.6	17093	17615.9	16962	18795.7	18798.7	18632.8	18387.8	19097.8	16021.1	17671.2	16049.2	16934.8	14709.7
Tile-65	18366.7	18349.8	18240.2	18454.3	18117.8	8966.84	8611.05	8658.59	8335.03	8680.41	18629.3	18520.3	17943	18522.1	18298.7	8452.52	7760.8	8590.38	8380.94	8144.26
Tile-66	17679.9	18109.3	17829.7	18191.7	18361.2	10685.5	10535.7	11076.7	11021.9	10238.2	18306.9	18438.1	18521.2	18501.1	17926.3	10824.6	10361.2	11259.5	10254.5	10503.5
Tile-67	15836.4	16065	15787.2	15910.5	16127.2	7878.35	8152.12	7777.19	8251.94	7151.37	15993.8	16168.2	16152.6	16045.1	16198.8	8825.55	8441.59	8718.49	8823.15	7624.16
Tile-68	15838.1	15717.6	16322.3	16284.6	16115.8	9610.18	9156.09	8849.44	9300.3	8749.44	16210.6	16360.4	16466.6	16311.8	16453.9	10390.5	9128.45	9056.1	8558.63	9330.16
Tile-69	7376.02	7246.29	6780.49	7176.44	6949.67	3729.53	3544.28	3278.13	3751.47	3471.89	7366.67	7248.94	7131.44	7142.98	7195.38	3679.36	3723.23	4024.89	3928.69	3894.87
Tile-70	16748.6	16770.5	17059.5	16980.9	17539.4	8178.48	8945.32	8543.39	8558.08	8601.23	17597.3	17476	17429.5	17755.6	17680.8	9838.52	8509.43	8952.5	9315.81	8742.9
Tile-71	7644.53	7348.82	7055.56	7036.55	7293.34	3943.28	3672.95	3693.17	3520.17	3606.84	7535.88	7708.14	7481.52	7331.88	7571.5	3838.85	3920.85	3741.66	3374.61	3571.92
Tile-72	7618.21	7375.83	7422.77	7689.92	7793	4596.29	4625.86	4974.1	4407.36	4614.33	7969.73	7752.79	7643.6	7887.38	7670.99	4779.27	4317.05	4369.58	3865.26	4700.23
Tile-73	13099.3	13187.4	13255.3	13574.1	13501.2	5947.28	5550.4	5372.39	6058.28	6147.16	13346.9	13301.7	13714.3	13455.9	12886	6066.44	5159.47	5089.04	4921.88	4624.99
Tile-74	9546.77	9586.66	9747.19	9512.84	9556.26	4421.95	4642.38	4710.22	4473.95	4459.41	9579.73	9570.68	9781.9	9387.4	9617.18	4664.57	4235.77	5289.92	3924.49	4451.33
Neg-1	20987.9	20790.2	21026.7	20625.6	21268.4	17874.5	18508.4	18139.5	18743.8	17931.1	21899.9	21300.3	21628.3	22332	21351.7	18772.2	19197.3	18330.1	18075.5	18530.5
Neg-2	28248	28376.9	28110.9	28297.9	28004.8	23929.3	23358.4	24503.5	23130.2	24032	27504	27308.1	27889.8	27300.5	27550.5	22004.9	21380.1	20808.9	21807	21014
Neg-3	29207.3	28880.9	28939.2	28706.8	28315.3	18891.3	19635.1	18663.8	18551.4	18342	27482.7	28201.7	28202.1	28732	28680.7	21955.2	22859.1	21610.5	21686.3	22199.9
Pos-1	553.257	565.771	516.78	510.804	563.653	1530.17	1692.87	1582.01	1832.42	1434.2	536.976	562.452	564.314	488.064	574.477	1290.8	1535.33	1139.41	1434.85	1212.23
Pos-2	12156.5	12233.3	12408.5	12488.2	12093.6	32449.5	32432.2	32342.4	30851.8	33007.4	11967.3	12180.2	12403.6	11609.2	12607.8	47143.2	48605.3	50110.2	47680.8	48610.7
Pos-3	13486.8	13584	13356.5	13242.3	13864	18257.4	18970.2	17723.1	16848.3	15197.1	13323.7	13394.1	13352.4	13633.9	13275.1	61215.4	61951.3	60994.6	63183.7	68332.1
