## Supplemental Table 8 for "Functional interrogation of candidate *cis*-regulatory elements at the *LDLR* locus"

### Sheet: TableS8
CRS ID	HuH7 cDNA/gDNA avg	HepG2 cDNA/gDNA avg	HuH7 cDNA/gDNA rep1	HuH7 cDNA/gDNA rep2	HuH7 cDNA/gDNA rep3	HuH7 cDNA/gDNA rep4	HuH7 cDNA/gDNA rep5	HepG2 cDNA/gDNA rep1	HepG2 cDNA/gDNA rep2	HepG2 cDNA/gDNA rep3	HepG2 cDNA/gDNA rep4	HepG2 cDNA/gDNA rep5
Tile-1	0.568697	0.601355	0.559038	0.607476	0.531592	0.570102	0.575276	0.653741	0.595152	0.696205	0.555423	0.506253
Tile-2	0.71853	0.722523	0.777205	0.673813	0.658026	0.733464	0.750145	0.67739	0.696682	0.787764	0.718069	0.732709
Tile-3	0.757646	0.686399	0.731151	0.742656	0.742943	0.728809	0.842673	0.650716	0.676471	0.71275	0.708497	0.683563
Tile-6	5.90709	4.98759	5.71667	5.9854	6.13074	5.6517	6.05095	4.52521	4.87976	5.03864	5.54381	4.95054
Tile-7	4.38543	3.91125	4.34263	4.23421	4.38366	4.61345	4.35321	3.98135	3.90689	3.96711	3.76187	3.93902
Tile-8	2.75766	2.43578	2.8848	2.83629	2.64655	2.66953	2.75113	2.30023	2.37431	2.38891	2.64312	2.47233
Tile-9	1.24405	1.19958	1.24031	1.29347	1.24826	1.24298	1.1952	1.21137	1.19125	1.237	1.15353	1.20474
Tile-10	0.92676	0.795206	0.908994	0.856394	0.924749	0.950235	0.99343	0.817425	0.729291	0.871684	0.764389	0.793239
Tile-11	0.664524	0.637691	0.676812	0.65416	0.599568	0.728219	0.663859	0.670243	0.686182	0.598769	0.721862	0.511399
Tile-12	0.744043	0.622721	0.88912	0.743869	0.703618	0.642599	0.74101	0.535375	0.566506	0.352721	0.941514	0.71749
Tile-13	0.573609	0.723868	0.535384	0.609634	0.57982	0.610047	0.533158	0.793205	0.733899	0.746905	0.684922	0.660408
Tile-14	0.630995	0.739166	0.690718	0.5996	0.618873	0.583886	0.661896	0.647735	0.810003	0.831766	0.686096	0.720229
Tile-15	0.757978	0.652452	0.7454	0.749325	0.769122	0.780973	0.745068	0.65977	0.666595	0.657116	0.671589	0.607191
Tile-16	0.649749	0.651316	0.699681	0.666513	0.63294	0.600879	0.648733	0.677201	0.633903	0.68809	0.625369	0.632015
Tile-17	0.610177	0.629951	0.638756	0.58893	0.620865	0.608285	0.594049	0.654702	0.612802	0.614595	0.645999	0.621657
Tile-18	0.69676	0.677682	0.759995	0.697666	0.679895	0.603193	0.74305	0.640859	0.568871	0.879754	0.65669	0.642235
Tile-19	0.553803	0.605698	0.548092	0.549168	0.535139	0.564037	0.572577	0.518737	0.536196	0.689333	0.734653	0.549571
Tile-20	0.715323	0.74728	0.711874	0.744548	0.698347	0.676483	0.745362	0.705387	0.716233	0.757137	0.835488	0.722153
Tile-21	0.764075	0.679628	0.724982	0.717067	0.756845	0.760329	0.861153	0.723497	0.632595	0.717957	0.668526	0.655565
Tile-24	6.52403	5.63036	6.80465	6.21158	6.53621	6.26413	6.80357	5.30419	5.56484	5.79015	5.98452	5.50807
Tile-25	2.88981	2.58425	2.88157	2.82925	2.9274	2.98109	2.82972	2.55232	2.4263	2.48157	2.65353	2.80751
Tile-26	1.38775	1.21646	1.33008	1.40875	1.34025	1.41188	1.44779	1.23458	1.30836	1.22372	1.20257	1.11309
Tile-27	1.2111	1.04972	1.21273	1.21276	1.18689	1.22188	1.22124	1.07989	0.994618	1.06375	1.06773	1.0426
Tile-28	0.623126	0.658256	0.575208	0.568131	0.639716	0.626285	0.706287	0.6812	0.682473	0.606124	0.663292	0.658193
Tile-29	0.670739	0.732768	0.66471	0.71642	0.695746	0.660703	0.616117	0.646287	0.68959	0.780873	0.804053	0.743039
Tile-30	0.631771	0.66225	0.682475	0.712536	0.589447	0.564917	0.609478	0.548658	0.713877	0.815573	0.61141	0.621731
Tile-31	0.667553	0.746785	0.684706	0.636856	0.667544	0.706967	0.641691	0.702644	0.6525	0.848959	0.765242	0.764583
Tile-32	0.562111	0.59151	0.551647	0.557818	0.507415	0.608443	0.585231	0.572283	0.506813	0.575616	0.634674	0.668165
Tile-33	0.770858	0.736703	0.796051	0.745871	0.761636	0.787803	0.762929	0.764042	0.679153	0.764806	0.810731	0.664782
Tile-34	0.691044	0.642563	0.69778	0.665592	0.68314	0.705659	0.70305	0.682218	0.687894	0.64074	0.585382	0.616583
Tile-35	0.51513	0.449819	0.494721	0.586478	0.670683	0.356366	0.467402	0.34249	0.380661	0.280446	0.742355	0.503144
Tile-36	0.608778	0.626055	0.705834	0.558685	0.546654	0.65355	0.579169	0.581554	0.635471	0.716457	0.532697	0.664096
Tile-37	0.629231	0.69524	0.689771	0.604398	0.612722	0.644816	0.594449	0.748423	0.60495	0.822196	0.585289	0.715343
Tile-38	0.609502	0.633157	0.594877	0.606121	0.598151	0.636216	0.612146	0.602661	0.579188	0.703848	0.619841	0.660244
Tile-39	0.749722	0.680131	0.77016	0.723138	0.770069	0.721654	0.763589	0.680703	0.671489	0.721494	0.688435	0.638531
Tile-40	0.787384	0.724405	0.812574	0.79821	0.771966	0.756578	0.79759	0.720098	0.723424	0.7231	0.746464	0.708939
Tile-42	5.64152	4.85229	5.69203	5.45821	5.57658	5.74372	5.73709	4.62881	4.63967	4.92783	5.06106	5.00411
Tile-43	3.51712	3.2899	3.41545	3.50691	3.57068	3.5653	3.52726	3.15459	3.12304	3.40859	3.27586	3.48744
Tile-44	1.31358	1.19561	1.39255	1.23422	1.303	1.31747	1.32064	1.17146	1.09718	1.19489	1.27493	1.23958
Tile-45	1.28773	1.12594	1.26843	1.26069	1.2421	1.31356	1.35385	1.07513	1.11997	1.17916	1.0811	1.17434
Tile-46	0.73506	0.682461	0.720967	0.758955	0.738156	0.704442	0.75278	0.727373	0.651168	0.650102	0.769537	0.614128
Tile-47	0.676416	0.68782	0.662737	0.730036	0.673506	0.650351	0.665448	0.697495	0.639054	0.701077	0.65583	0.745642
Tile-48	0.685688	0.678804	0.7223	0.690547	0.650321	0.701716	0.663556	0.718611	0.622163	0.71399	0.65312	0.686136
Tile-49	0.752905	0.789941	0.713762	0.782069	0.721385	0.760974	0.786336	0.760519	0.737112	0.961269	0.752955	0.737851
Tile-50	0.559252	0.63039	0.544293	0.563449	0.558932	0.560784	0.568803	0.62375	0.604666	0.64062	0.656709	0.626206
Tile-51	0.610396	0.589996	0.654746	0.589942	0.601648	0.626081	0.579563	0.611905	0.624649	0.628974	0.549201	0.535252
Tile-52	0.866421	0.73531	0.912436	0.83396	0.84968	0.868946	0.867085	0.710526	0.715765	0.792722	0.759045	0.69849
Tile-53	0.676908	0.639866	0.641897	0.704548	0.625579	0.669266	0.743251	0.616721	0.593002	0.535142	0.771739	0.682727
Tile-54	0.556895	0.549511	0.516926	0.5562	0.575477	0.551342	0.584532	0.712335	0.558781	0.48654	0.493058	0.496839
Tile-55	0.63189	0.591673	0.673692	0.628546	0.544876	0.69314	0.619195	0.588823	0.591743	0.624394	0.621236	0.532169
Tile-56	0.588875	0.606862	0.624313	0.561569	0.590899	0.566009	0.601585	0.611475	0.551523	0.559734	0.610328	0.701252
Tile-57	0.669517	0.694721	0.631372	0.692849	0.652098	0.663572	0.707695	0.754716	0.671817	0.759513	0.645901	0.641658
Tile-58	0.543104	0.524723	0.595677	0.522002	0.553744	0.515136	0.528959	0.522713	0.515119	0.577772	0.509284	0.498727
Tile-59	0.735575	0.739881	0.71765	0.778174	0.685413	0.754601	0.742034	0.730639	0.727355	0.719569	0.77035	0.751492
Tile-60	0.77746	0.746858	0.804305	0.756031	0.720048	0.773	0.833917	0.707783	0.786579	0.828622	0.712421	0.698885
Tile-61	1.9497	1.56055	1.96644	1.91148	1.96332	1.86358	2.04365	1.50582	1.51681	1.56491	1.52818	1.68703
Tile-62	1.62645	1.54332	1.59627	1.6177	1.69059	1.57948	1.64821	1.49168	1.41829	1.57885	1.66654	1.56123
Tile-63	0.708108	0.651058	0.773813	0.682893	0.697628	0.634571	0.751634	0.611102	0.653542	0.657202	0.67653	0.656916
Tile-64	1.15292	1.07934	1.09099	1.17426	1.14505	1.19173	1.16258	1.04114	1.1304	1.09498	1.16928	0.960922
Tile-65	0.598848	0.559293	0.624426	0.588242	0.598537	0.571144	0.611889	0.554196	0.50391	0.60862	0.574472	0.555266
Tile-66	0.752783	0.721095	0.773018	0.729279	0.78332	0.766164	0.712133	0.722217	0.675752	0.772822	0.703694	0.73099
Tile-67	0.623141	0.654672	0.636283	0.636093	0.62114	0.655857	0.566329	0.674004	0.627854	0.686167	0.698147	0.587189
Tile-68	0.721094	0.705321	0.77607	0.730224	0.683607	0.722198	0.693372	0.782912	0.670962	0.699146	0.666144	0.707441
Tile-69	0.633696	0.663758	0.646702	0.613118	0.609591	0.661042	0.638028	0.610062	0.617647	0.717475	0.698288	0.675318
Tile-70	0.637647	0.640886	0.624548	0.668622	0.631447	0.637313	0.626303	0.682898	0.585535	0.652966	0.666119	0.616911
Tile-71	0.642094	0.608517	0.659749	0.626511	0.659996	0.632617	0.631595	0.622215	0.611683	0.635777	0.584351	0.588557
Tile-72	0.776744	0.703083	0.771661	0.786163	0.844931	0.724758	0.756209	0.732472	0.669614	0.726728	0.622173	0.764428
Tile-73	0.553037	0.481101	0.580689	0.527588	0.511036	0.564385	0.581486	0.55517	0.466438	0.471727	0.464391	0.447778
Tile-74	0.59989	0.584528	0.592419	0.607023	0.609305	0.594726	0.595974	0.594746	0.532211	0.687473	0.530767	0.577445
Neg-1	1.10378	1.06371	1.08927	1.11594	1.08775	1.14918	1.07674	1.04699	1.0838	1.07739	1.02761	1.08274
Neg-2	1.06879	0.966582	1.08346	1.03183	1.09907	1.03362	1.09596	0.977229	0.941483	0.948489	1.01412	0.951588
Neg-3	0.827434	0.969711	0.827264	0.852224	0.813182	0.817199	0.827301	0.975776	0.974719	0.974119	0.958266	0.965673
Pos-1	3.78681	3.0301	3.5374	3.75072	3.85991	4.53637	3.24964	2.93614	3.28256	2.56678	3.73246	2.63258
Pos-2	3.32671	4.95417	3.41406	3.32327	3.28645	3.12406	3.48572	4.81169	4.79872	5.1358	5.21446	4.81019
Pos-3	1.63278	5.85731	1.73142	1.75055	1.6731	1.6089	1.39995	5.61187	5.56203	5.80713	5.88371	6.4218
