## Supplemental Table 9 for "Functional interrogation of candidate *cis*-regulatory elements at the *LDLR* locus"

### Sheet: TableS9
LentiCRISPR library synthesis
gRNA oligo pool	CAGGAGGACCGGATCAACT-[variable 20 bp gRNA]-CATTGCGTGAACCGACACT
PCR for	TAACTTGAAAGTATTTCGATTTCTTGGCTTTATATATCTTGTGGAAAGGACGAAACACCG
PCR rev	ACTTTTTCAAGTTGATAACGGACTAGCCTTATTTTAACTTGCTATTTCTAGCTCTAAAAC
LentiCRISPR library NGS
Rnd1 for	AATGGACTATCATATGCTTACCGTAACTTGAAAGTATTTCG
Rnd1 rev	TCTACTATTCTTTCCCCTGCACTGTTGTGGGCGATGTGCGCTCTG
Rnd2 for	AATGATACGGCGACCACCGAGATCTACACTCTTTCCCTACACGACGCTCTTCCGATCTNNNNNN-[variable 8 bp sample BC]-TCTTGTGGAAAGGACGAAACACCG
Rnd2 rev	CAAGCAGAAGACGGCATACGAGATAAGTAGAGGTGACTGGAGTTCAGACGTGTGCTCTTCCGATCTTTCTACTATTCTTTCCCCTGCACTGT
LentiCRISPR validation
LDLR_cCRE_g05486 for	CACCGGAGCACGCGGCGGAATCCC
LDLR_cCRE_g05486 rev	AAACGGGATTCCGCCGCGTGCTCC
LDLR_cCRE_g05565 for	CACCGTCCGGGGCGAGGCGGATGC
LDLR_cCRE_g05565 rev	AAACGCATCCGCCTCGCCCCGGAC
NT for	CACCGTTCATTTCCAAGTCCGCTG
NT rev	AAACCAGCGGACTTGGAAATGAAC
MPRA library synthesis
Rnd1 for	CTCACTCAGCCTGCATTTCTGCCAGGGCCCGCTCTAGACCTGCAGGAGGACCGGATCAACT
Rnd1 rev	GCTTTCGCTTAGCGATGTGTTCACTTTGCACAGTACCGGATTGCCAAGCTGGAAGTCGAGCTTCCATTATATACCCTCTAGTGTCGGTTCACGCAATG
Rnd2 for	CTCACTCAGCCTGCATTTCTG
Rnd2 rev	TGAACAGCTCCTCGCCCTTGCTCACCATGGTGGCGACCGGTNNNNNNNNNNNNNNNCTTAGCTTTCGCTTAGCGATGTGTTC
MPRA library NGS1: BC-CRS association
NGS prep for	AATGATACGGCGACCACCGAGATCTACACTGGTCTACGTCAGCCTGCATTTCTGCCAGGG
NGS prep rev	CAAGCAGAAGACGGCATACGAGATGCTCCTCGCCCTTGCTCACCATG
Sequencing Read1	GCAAAGTGAACACATCGCTAAGCGAAAGCTAAG
Sequencing Read2	GCTCCTCGCCCTTGCTCACCATGGTGGCGACCGGT
Sequencing Index1	ACCGGTCGCCACCATGGTGAGCAAGGGCGAGGAGC
Sequencing Index2	CTTAGCTTTCGCTTAGCGATGTGTTCACTTTGC
MPRA library NGS2: Expression analysis
NGS prep Rnd1 for	AATGATACGGCGACCACCGAGATCTACAC-[variable 10 bp sample BC]-GCAAAGTGAACACATCGCTAAGCGAAAGC
NGS prep Rnd1 rev	CAAGCAGAAGACGGCATACGAGATNNNNNNNNNNNNNNNNGCTCCTCGCCCTTGCTCACCATG
NGS prep Rnd2 for	CAAGCAGAAGACGGCATACGAGAT
NGS prep Rnd2 rev	AATGATACGGCGACCACCGAGATCTACAC
Sequencing Read1	GGCCCGCTCTAGACCTGCAGGAGGACCGGATCAACT
Sequencing Read2	CATTATATACCCTCTAGTGTCGGTTCACGCAATG
Sequencing Index1	GCAAAGTGAACACATCGCTAAGCGAAAGCTAAG
Sequencing Index2	TCTAGAGCGGGCCCTGGCAGAAATGCAGGCTG
Reporter construct cloning
Intron 1 candidate region for	CAGGAGGACCGGATCAACTCGGGACCCTCTCTTCTAACT
Intron 1 candidate region rev	CAGGAGGACCGGATCAACTCGGGACCCTCTCTTCTAACT
Tiles 5-8 for	AGGACCGGATCAACTCAGGGCGCCACTGCCATC
Tiles 5-8 rev	TCGGTTCACGCAATGCGGAGGAACGCCAGGCCT
Tile 6 for	AGGACCGGATCAACTCCGCCGCGTGCTCCGGGA
Tile 6 rev	TCGGTTCACGCAATGCACAAGCCCCGTCCTCCC
Tile 42 for	AGGACCGGATCAACTCCCCCGCCCCTTTGGCCC
Tile 42 rev	TCGGTTCACGCAATGTCACATTGGACAAGGGGA
Tiles 5-8R for	TCGGTTCACGCAATGCAGGGCGCCACTGCCATC
Tiles 5-8R rev	AGGACCGGATCAACTCGGAGGAACGCCAGGCCT
Tile 6R for	TCGGTTCACGCAATGCCGCCGCGTGCTCCGGGA
Tile 6R rev	AGGACCGGATCAACTCACAAGCCCCGTCCTCCC
Tile 42R for	TCGGTTCACGCAATGCCCCCGCCCCTTTGGCCC
Tile 42R rev	AGGACCGGATCAACTTCACATTGGACAAGGGGA
pX459 enhancer deletion
gRNA #1 for	CACCGCCTGAGTTGGGTGCAGTCCC
gRNA #1 rev	AAACGGGACTGCACCCAACTCAGGC
gRNA #2 for	CACCGGACGGGGCTTGTGTACGAG
gRNA #2 rev	AAACCTCGTACACAAGCCCCGTCC
Genotyping for	GGAATCAGAGCTTCACGGGT
Genotyping rev	TCACATTCTCAGCCATCCCG
qPCR
LP34 for	TCCTCCGGAGTTATTCTTGGCA
LP34 rev	CCCCCCATCTGATCTGTTTCAC
WPRE for	TACGCTGCTTTAATGCCTTTG
WPRE rev	GGGCCACAACTCCTCATAAAG
BB for	TGCCGCATAGTTAAGCCAGTA
BB rev	TCAAGCCTTGCCTTGTTGTAG
LDLR for	Propietary (Hs.PT.58.2004261)
LDLR rev	Propietary (Hs.PT.58.2004261)
beta-actin for	TTCCTTCCTGGGCATGGA
beta-actin rev	CGTCACACTTCATGATGGAGTTG
