## Supplemental Table 10 for "Functional interrogation of candidate *cis*-regulatory elements at the *LDLR* locus"

### Sheet: TableS10
Method	Lab	PMID	ENCODE Experiment	Sample Type	ENCODE Accession	File Type	Candidate CRE Selection Criteria
ATAC-seq	Michael Snyder, Stanford University	none given in ENCODE	ENCSR836FIL	human liver tissue, 40 y/o M	ENCFF394CHS	bigBed narrowPeak, pseudoreplicated peaks	Coordinate identified in bigBed narrowPeak file for >=4/6 human liver tissue samples or 2/2 HepG2 samples
					ENCFF241ZLC	bigWig, fold change over controls
			ENCSR516CPW	human liver tissue, 47 y/o F	ENCFF588WOT	bigBed narrowPeak, pseudoreplicated peaks
					ENCFF831BRS	bigWig, fold change over controls
			ENCSR607BTF	human liver tissue, 45 y/o M	ENCFF770GTB	bigBed narrowPeak, pseudoreplicated peaks
					ENCFF646EEM	bigWig, fold change over controls
			ENCSR624ODL	human liver tissue, 61 y/o F	ENCFF840DCE	bigBed narrowPeak, pseudoreplicated peaks
					ENCFF556YQA	bigWig, fold change over controls
			ENCSR952SPO	human liver tissue, 16 y/o F	ENCFF370OCL	bigBed narrowPeak, pseudoreplicated peaks
					ENCFF469MOB	bigWig, fold change over controls
			ENCSR685ZMP	human liver tissue, 41 y/o F	ENCFF107YGB	bigBed narrowPeak, pseudoreplicated peaks
					ENCFF232QBB	bigWig, fold change over controls
			ENCSR042AWH	HepG2 cells	ENCFF906NBO	bigBed narrowPeak, pseudoreplicated peaks
			ENCSR291GJU	HepG2 cells	ENCFF186ECK	bigBed narrowPeak, pseudoreplicated peaks
DHS-seq	John Stamatoyannopoulos, UW	PMID:32728217, PMID:32728250	ENCSR608NWP	human liver tissue, 16 y/o F	ENCFF296QEK	bigBed narrowPeak, peaks	Coordinate identified in bigBed narrowPeak file for >=2/7 human liver tissue or HepG2 samples
			ENCSR628NEA	human liver tissue, 45 y/o M	ENCFF225WME
			ENCSR933GMM	human liver tissue, 41 y/o F	ENCFF925OBY
			ENCSR909HFI	human liver tissue, 53 y/o F	ENCFF736TJZ
			ENCSR164TBP	human liver tissue, 47 y/o F	ENCFF136UOV
			ENCSR562FNN	human fetal embryonic liver tissue	ENCFF686DFW
			ENCSR149XIL	HepG2 cells	ENCFF150FJC
H3K27ac ChIP-seq	Bing Ren, UCSD	none given in ENCODE	ENCSR458RRZ	human liver tissue, 32 y/o M	ENCFF707CJN	bigBed narrowPeak, pseudoreplicated peaks	Coordinate identified in bigBed narrowPeak file for >=2/4 human liver tissue or HepG2 samples
					ENCFF218ECO	bigWig, fold change over controls
	Bradley Bernstein, Broad	PMID:32737473	ENCSR678LND	human liver tissue, 25 y/o F	ENCFF412QJP	bigBed narrowPeak, pseudoreplicated peaks
					ENCFF853WPX	bigWig, fold change over controls
			ENCSR230IMS	human liver tissue, 31 y/o M	ENCFF467LUY	bigBed narrowPeak, pseudoreplicated peaks
					ENCFF275OLK	bigWig, fold change over controls
			ENCSR000AMO	HepG2	ENCFF705YRV	bigBed narrowPeak, pseudoreplicated peaks
